# Divergent selection in Mediterranean pine stands on local spatial scales

**DOI:** 10.1101/2023.02.16.528264

**Authors:** Katharina B. Budde, Christian Rellstab, Myriam Heuertz, Felix Gugerli, Miguel Verdú, Juli G. Pausas, Santiago C. González-Martínez

## Abstract

The effects of selection on an organism’s genome are hard to detect on small spatial scales, as gene flow can erase signatures of local adaptation. Most genome scans to detect signatures of environmental selection are performed on large spatial scales, however divergent selection on the local scale (e.g. between contrasting soil conditions) has also been demonstrated, in particular for herbaceous plants. Here we hypothesize that in topographically complex landscapes, microenvironment variability is strong enough to leave a selective footprint in genomes of long-lived organisms. To test this, we investigated paired south- versus north-facing *Pinus pinaster* stands in a Mediterranean mountain area. While north-facing (mesic) stands experience less radiation, south facing (xeric) stands represent especially harsh conditions, particularly during the dry summer season. Outlier detection revealed five putatively adaptive loci out of 4,034, two of which encoded non-synonymous substitutions. Additionally, one locus showed consistent allele frequency differences in all three stand pairs indicating divergent selection despite high gene flow on the local scale. Functional annotation of these candidate genes revealed biological functions related to abiotic stress response in other species. Our study highlights how divergent selection shapes the functional genetic variation within populations of long-lived forest trees on local spatial scales.
