## Supplementary table S3.1 for "Divergent selection in Mediterranean pine stands on local spatial scales"

### Sheet: Sheet1
		Arlequin			BayeScanH																					Characteristics of SNP markers and functional annotation (for further information see Plomion et al. 2016, doi:10.1111/1755-0998.12464)
Locus	He	FSC	P-value		p_fct	log10(PO)_fct	qval_fct	alpha	fct	p_fsc1	log10(PO)_fsc1	qval_fsc1	eta2_1	fsc1	p_fsc2	log10(PO)_fsc2	qval_fsc2	eta2_2	fsc2	p_fsc3	log10(PO)_fsc3	qval_fsc3	eta2_3	fsc3		SNP	type of SNP (non coding, S, NS)	protein change for NS mutations (* stop codon)	dbSNP accession	corresponding protein function in PineV3	LG
AL749693_1012	0.442	0.056	0.005		0.098	-0.963	0.87	0.009	0.009	0.102	-0.944	0.878	-0.014	0.005	0.083	-1.046	0.907	-0.012	0.008	0.976	1.617	0.019	1.815	0.163		[A/G]	NA		1485928452	Heat shock protein	LG10
AL749693_1174	0.442	0.056	0.004		0.095	-0.979	0.88	-0.005	0.009	0.087	-1.023	0.907	-0.014	0.005	0.092	-0.995	0.895	-0.015	0.008	0.98	1.69	0.018	1.844	0.166		[A/G]	NA		1485928489	Heat shock protein
AL749693_1576	0.442	0.056	0.004		0.094	-0.985	0.884	0.002	0.009	0.088	-1.017	0.906	-0.014	0.005	0.089	-1.008	0.9	-0.011	0.008	0.98	1.695	0.017	1.862	0.168		[T/G]	NA		1485833492	Heat shock protein	LG10
AL749693_1933	0.442	0.056	0.005		0.095	-0.98	0.88	0.006	0.009	0.086	-1.025	0.907	-0.019	0.005	0.094	-0.982	0.886	-0.007	0.008	0.978	1.648	0.018	1.852	0.167		[T/C]	NS	Leu<-->Ser	1485833569	Heat shock protein	LG10
AL751008_691	0.188	0.13	0		0.087	-1.021	0.903	-0.007	0.009	0.129	-0.83	0.819	0.099	0.006	0.12	-0.864	0.782	0.085	0.009	0.094	-0.983	0.851	0.034	0.029		[T/C]	NA		1485873952		LG2
BX250086-1490	0.476	0.15	0		0.081	-1.052	0.908	-0.01	0.009	0.091	-0.997	0.903	0.006	0.005	0.087	-1.022	0.904	-0.018	0.008	0.877	0.855	0.037	1.284	0.106		[T/C]	NS	Leu<-->Pro	501312190	oligouridylate binding protein-like protein
BX250889-360	0.495	0.117	0		0.117	-0.879	0.824	0.081	0.01	0.089	-1.01	0.905	-0.001	0.005	0.74	0.455	0.131	1.592	0.056	0.089	-1.009	0.887	-0.022	0.027		[T/G]	S	Arg<-->Arg	501312399
BX251523-1352	0.457	0.204	0		0.089	-1.01	0.899	-0.018	0.009	0.088	-1.013	0.906	-0.009	0.005	0.145	-0.769	0.729	0.121	0.01	0.944	1.223	0.025	1.415	0.115		[A/C]	NS	Glx<-->Pro	501312537	V-type proton ATPase catalytic subunit A	LG10
BX251719-1586	0.498	0.12	0		0.093	-0.991	0.888	-0.016	0.009	0.087	-1.019	0.906	-0.006	0.005	0.087	-1.021	0.904	-0.019	0.008	0.745	0.466	0.087	1.086	0.093		[T/C]	non coding		501312573	putative UDP-N-acetylglucosamine pyrophosphorylase	LG8
BX252216-1272	0.495	0.131	0		0.082	-1.047	0.907	-0.002	0.009	0.759	0.497	0.241	1.532	0.031	0.096	-0.972	0.877	-0.009	0.008	0.069	-1.129	0.906	0.011	0.028		[A/G]	NA		501312682	cytochrome P450 enzyme	LG11
BX252256_232	0.523	0.136	0.004		0.087	-1.021	0.903	-0.002	0.009	0.094	-0.982	0.898	-0.003	0.005	0.998	2.744	0.002	2.268	0.079	0.085	-1.032	0.899	-0.007	0.027		[C/G]	NA		1485846728	Yos1 domain containing protein
BX252283-216	0.472	0.138	0		0.081	-1.052	0.908	-0.02	0.009	0.105	-0.93	0.872	0.049	0.005	0.092	-0.995	0.895	-0.015	0.008	0.186	-0.64	0.525	0.197	0.038		[A/G]	non coding		501312705	Romo1 domain containing protein	LG12
BX678466-92	0.395	0.134	0		0.09	-1.006	0.897	-0.012	0.009	0.086	-1.024	0.907	-0.006	0.005	0.089	-1.01	0.901	-0.018	0.008	0.515	0.026	0.193	0.713	0.069		[T/G]	non coding		501313690	DUF498 domain containing protein
BX679777_505	0.442	0.056	0.004		0.084	-1.038	0.906	0.007	0.009	0.09	-1.004	0.904	-0.004	0.005	0.091	-1.001	0.897	-0.003	0.008	0.98	1.695	0.017	1.88	0.171		[T/C]	NA		1485946104	Heat shock protein	LG10
CL2347CT867CN936-47	0.399	0.134	0		0.099	-0.96	0.868	0.041	0.01	0.104	-0.933	0.874	0.051	0.005	0.08	-1.063	0.908	0	0.008	0.363	-0.244	0.355	0.483	0.055		[A/T]	NA		325995416	ATP synthase epsilon subunit n=1 Tax=Ananas comosus RepID=Q8H2A3_ANACO; sp=ATP synthase subunit epsilon, mitochondrial; Ipomoea batatas (Sweet potato) (Convolvulus batatas).; ATP synthase subunit epsilon, mitochondrial; GO:0000275; GO:0046933; GO:0046961; GO:0015986; ; At1g51650; F19C24.25; GSVIVT00025273001; OSJNBa0012K14.29; Os08g0250200; OsI_28459; OsJ_26617; PHYPADRAFT_110620; POPTRDRAFT_6600…	LG5
CT384-490	0.471	0.158	0		0.083	-1.043	0.907	-0.023	0.009	0.095	-0.977	0.896	0.03	0.005	0.084	-1.039	0.906	-0.004	0.008	0.471	-0.051	0.225	0.645	0.065		[A/C]	NS	Glx<-->Pro	184975463	Peptidyl-prolyl cis-trans isomerase	LG12
CT574789-692	0.501	0.155	0		0.093	-0.99	0.888	-0.015	0.009	0.082	-1.047	0.909	0	0.005	0.086	-1.025	0.904	-0.015	0.008	0.869	0.82	0.047	1.26	0.104		[A/C]	NA		501314422		LG12
CT578664-780	0.505	0.124	0		0.099	-0.96	0.868	0.027	0.009	0.092	-0.992	0.901	0.01	0.005	0.134	-0.809	0.752	0.108	0.01	0.153	-0.743	0.641	0.157	0.035		[T/C]	NA		501315000	40S ribosomal protein S3-like	LG1
F51TW9001AM40P-161	0.416	0.129	0		0.089	-1.012	0.9	-0.021	0.009	0.088	-1.017	0.906	-0.008	0.005	0.09	-1.003	0.898	-0.015	0.008	0.442	-0.101	0.289	0.603	0.062		[T/C]	NA		1534488787		LG8
F51TW9001B9TZM-802	0.357	0.123	0.002		0.088	-1.018	0.902	-0.009	0.009	0.09	-1.004	0.904	-0.008	0.005	0.095	-0.978	0.883	0.017	0.008	0.132	-0.816	0.689	0.11	0.033		[A/G]	NA		501316181	Chromatin remodeling complex subunit	LG10
F51TW9001DWHC9-226	0.483	0.168	0		0.085	-1.032	0.905	-0.024	0.009	0.11	-0.907	0.864	0.051	0.005	0.091	-0.997	0.896	-0.009	0.008	0.616	0.205	0.129	0.874	0.079		[A/C]	non coding		501316857	FAD/NAD(P)-binding oxidoreductase	LG12
FN692675-143	0.197	0.124	0		0.086	-1.028	0.904	-0.032	0.009	0.087	-1.021	0.907	-0.013	0.005	0.098	-0.964	0.87	0.025	0.008	0.447	-0.093	0.278	0.672	0.07		[A/G]	NA		1534506964		LG8
i09683s215pg	0.374	0.172	0		0.134	-0.81	0.788	0.11	0.011	0.096	-0.976	0.896	0.007	0.005	0.091	-0.999	0.897	0.012	0.008	0.989	1.97	0.011	1.672	0.142		[A/G]	non coding		974768108	Raffinose_syn domain containing protein	LG12
